# Generalized inference of noise-corrected state variability in single cells

**DOI:** 10.64898/2026.11.09.765210

**Authors:** Russell B. Hawes, Mercè Garí, Wisam A. Fares, Cecilia J. Fetterolf, Alice Chang, Najwa Labban, Shayla A. Vradenburgh, Lixin Wang, Róża K. Przanowska, Hui Zong, Shayna L. Showalter, Christiane Fuchs, Kevin A. Janes

## Abstract

Single-cell omics methods operate at their detection limit and are less conducive to technical controls than “mini-bulk” approaches, which combine cells of the same type before profiling. To integrate mini-bulk samples with paired split-pool controls more holistically, we built stochprofIC, an algorithm that considers data, noise, and covariates in a distributional-regression framework. We vet stochprofIC with synthetic datasets and compare against an adjusted-variance alternative using mini-bulk data in mouse brains and human breast cancers. The noise–batch corrections provided by stochprofIC enable inference of the single-cell populations comprising the mini-bulk, which are validated repeatedly by RNA FISH in different contexts. We use stochprofIC outputs as input to a systems model of nucleocytoplasmic transport and distinguish heterogeneous trafficking states. Pharmacologic inhibition of a *MAP3K11*-high state inhibits apoptosis in primary breast-cancer organoids, supporting relevance to phenotypes. By deconvolving changes in location and scale, stochprofIC supports mini-bulking when high-sensitivity and reliability profiles are important.

**HIGHLIGHTS:**

- stochprofIC infers noise and covariate effects, then corrects mini-bulk profiles
- stochprofIC catalyzes maximum-likelihood inference of a gene’s single-cell states
- Predicted single-cell expression frequencies agree with RNA FISH estimates
- Corrected mini-bulk data inform systems models and follow-up perturbations
