## Supplementary material for "Generalized inference of noise-corrected state variability in single cells": File S3

### Sheet: Sheet1
Study	Gene	Forward primer	Reverse primer	Probe sequence
12 dpi	C1qtnf4	GCGCGGATCCTGAAGCTGATGAAGAACCGC	GCGCGAATTCTGATGTACTTGCCGTGGTTG	TGAGCTGATGAAGACCGCGACGAGGTGCAGGCCATGATTTACGACGACGGCGCTTCGAGGCGCCGTGAGATGCAGAGTCAGAGCGTGATGCTGCCGCTGCGGCGCGGCGACGCCGTCTGGCTACTTAGCCACGATCACGATGGCTATGGCGCCTACAGCAACCACGGCAAGTACATCA
12 dpi	Hdac4	GCGCGGATCCGCCTCACGTTGATCAGAGTC	GCGCGAATTCGCACACACAGCTTCATGTCA	GCCTCACGTTGATCAGAGTCTCCTATGGAAGAGAAGAATGCAGACAGGCTTGTTCAGGGTTGTGCACTCCACTGAGGAGATGCCATTTCCCAATCTGTAAGAATGTTAAACATGCTGTTTCCATATATGCGCAGGAGGCTGACCTCATTCAGCAAGAGCTCACTACAGAAGTGTGGTCAAAGCCGCCACCGGAGCGCTGTGACATGAAGCTGTGTGTGC
12 dpi	Vapb	GCGCGGATCCAATCTCTGCAGCCTGTGACT	GCGCGAATTCATCAGACAACCAACGTGCAC	AATCTCTGCAGCCTGTGACTGTGCATGTCACTTCTGACCTCAGGATATGTCAACATTTTAGGGACTGAGCATTTTAAGGGGTGTTTTAGAATGCTGTTCTTCCCTGATCTCTCCTTTATGCTTTTAAGCTGTATTTCCTGTTCTGGTGTGGGACTCGTTCACAGAATCAGAGCACGGAGGGACTCTGTCGTGGTGCACGTTGGTTGTCTGAT
12 dpi	Echs1	GCGCGGATCCACTTCACTGTAAGGGCAGGTG	GCGCGAATTCTTGAGTTGGGAATCAGCAGA	ACTTCACTGTAAGGGCAGGTGCACGCTTGGGCCAGCCACTCCCCTGTGCATTCTCCGCAGCTCATAGCTCAAGATGTGAGCTTCAAGAGGGAAGTGGCCCTCTCTGCTGATTCCCAACTCAA
12 dpi	Erdr1	GCGCGGATCCGGTCAAGATGTTCACCCGCC	GCGCGAATTCCGCTTCTACGTGTGTGCTTT	GGTCAGATGTTCNCCCGCCGCGGTCAAGATGTATGTGCCACCGACCCTCGCCCCGCTGGACGGACGGACTGACGCGCGCACGCCGTCAGCGTCCACCGGTCACTGCCGCCGCCCACAGTGATGTCACCCACGAAAGCACACACGTAGAAGCG
90 dpi	Agl	GCGCGGATCCACTCCAACCGCCTTCACATT	GCGCGAATTCAGGAAATTAAGCCAGCCCGA	CTCCACCGCCTTCACATTACTTCCTTCTGGACGTGGAAGCTGGGTAAACAGGAGAGTTACTTCCTTCTTGTAAAATGTTTGTACTGGAGATGTTGAAAGGCCAGCTCTGTGTTCTCAGGACTGTAAATTATCTAAGCATTTTGATGGATCGGGCTGGCTTAATTTCCT
90 dpi	Inpp1	GCGCGGATCCCAACCAAGGAATTTTCCCCAGC	GCGCGAATTCTTTTAGAGATGGCGAGCTGCAGG	CAACCAAGGAATTTTCCCCAGCGGACTTCAGTGTGTAACCATTTTAATTGGCGTGTATGACCTACAGACAGGCCTGCCCCTAATGGGAGTCATCAATCAGCCTTTTGCGTCCCAAAACCTAACTACTTTAAGGTGGAAGGGACAGTGCTACTGGGGCCTTTCGTACATGGGGACCAACATCCATTCCCTGCAGCTCGCCATCTCTAAAA
90 dpi	Myo9a	GCGCGGATCCGCCTGTGAGCTGTGTTTTCA	GCGCGAATTCGGGACACAGTGCTAGGAAGT	GCCTGTGAGCTGTGTTTTCAACTGTAACTAATAAGCTAGAGCGAAGGAAGGATTCTCAGGTGTGTGACGCTGAGAGTTATAACTGGAGAAAGAAGTTTGTCCAGATGGCTTTCTCACTTTAAAAATTCTTGGTGGGGAAATAGATGTGGGCCCTGCATTCTTCTGTGTTGAATGGTGTGTTATATGCACCCACACACTTGTGATAACTTCCTAGCACTGTGTCCC
90 dpi	Bicd1	GCGCGGATCCACACAGTTGGATGAGATGCAGA	GCGCGAATTCATGTCCGGATTTAGGGCTGC	ACACAGTTGGATGAGATGCAGAGACAGTTAGCAGCTGCAGAAGATGAGAAGAAGACTCTAAACACTTTATTGCGAATGGCTATCCAGCAAAAACTCGCCCTGACACAGAGGCTGGAGGACTTAGAGTTTGACCATGAGCAGTCCCGACGCAGCAAAGGCAAACTTGGAAAGAGCAAGATCGGCAGCCCTAAATCCGGACAT
90 dpi	Eml1	GCGCGGATCCACATCACGGAGGAGCAACAG	GCGCGAATTCTGCTTTTGGTTACCGGCACA	ACATCACGGAGGAGCAACAGGCTGTGCTCAACAGGAAAGGACCTACCAAAGCGAGGCCACTGGGGCAGACCCTGCCATTGAGAACCACCGTCAACAATGGCACCGTGTTACCAAAGAAACCCAGTGCCTCCCTCCCGGCACCCTCCGGGGCCAGGAAAGAAGTAGTTGTGCCGGTAACCAAAAGCA
Breast cancer	ESR1	GCGCGGATCCTCCCCTGCATGACACTGATT	GCGCGAATTCTAGATCACGCTCCCAAGACC	TCCCCTGCATGACACTGATTACAAATACTTTCCTATTCATACTTTCCAATTATGAGATGGACTGTGGGTACTGGGAGTGATCACTAACACCATAGTAATGTCTAATATTCACAGGCAGATCTGCTTGGGGAAGCTAGTTATGTGAAAGGCAAATAGAGTCATACAGTAGCTCAAAAGGCAACCATAATTCTCTTTGGTGCAGGTCTTGGGAGCGTGATCTA
Breast cancer	MAP3K11	GCGCGGATCCTCAAGTCCAACAACATTTTGCTGC	GCGCGAATTCAAAACTCCAGACGTCACTGCC	TCAGTCCAACAACATTTTGCTGCTGCAGCCCATTGAGAGTGACGACATGGAGCACAAGACCCTGAAGATCACCGACTTTGGCCTGGCCCGAGAGTGGCACAAAACCACACAAATGAGTGCCGCGGGCACCTACGCCTGGATGGCTCCTGAGGTTATCAAGGCCTCCACCTTCTCTAAGGGCAGTGACGTCTGGAGTTTT
Breast cancer	RAN	GCGCGGATCCAGCCTGTGAGATGGGAAGTT	GCGCGAATTCTCTCCCACACCACGTTAGAC	AGCCTGTGAGATGGGAAGTTTTTTCCCCATAATTGGGATGAAACCTTTCATTCAGGTATTTTGAATTGAAGGTGTATGTGTTGTTTGTAACCTTGTGGAGATTGCAAGTGGTGTTGACATTCTGGATCTTCTATGTAACAGTTGAAATTTGGAAGTGACGTCACTTACCTGTCTAACGTGGTGTGGGAGA
Breast cancer	SPDEF	GCGCGGATCCAGGTGGACTCATCATGCTCC	GCGCGAATTCCTTGTCGTAGTTCATGGCGG	AGGTGGACTCATCATGCTCCGGACAGCCCATCCACCTGTGGCAGTTCCTCAAGGAGTTGCTACTCAAGCCCCACAGCTATGGCCGCTTCATTAGGTGGCTCAACAAGGAGAAGGGCATCTTCAAAATTGAGGACTCAGCCCAGGTGGCCCGGCTGTGGGGCATCCGCAAGAACCGTCCCGCCATGAACTACGACAAG
