## Supplementary material for "Generalized inference of noise-corrected state variability in single cells": File S4

### Sheet: OrganoSeg2 Case Settings
Case	Out-of-Focus Correction	DIC Correction	Split Whole Image	Edge Correction	Intensity Threshold	Size Threshold	Contaminant Intensity	Edge Threshold	Window Size	Minimum Circularity	Additional Parameters?
169	Yes	No	No	No	1.2	100	0	0.3	90	0	No
179	Yes	No	No	No	1.2	120	0	0.3	100	0	No
235	Yes	No	No	No	0.9	100	0	0.3	100	0	No
